# *Schistosoma haematobium* extracellular vesicle proteins confer protection in a heterologous model of schistosomiasis

**DOI:** 10.1101/2020.06.24.168773

**Authors:** Gebeyaw G. Mekonnen, Bemnet A. Tedla, Darren Pickering, Luke Becker, Lei Wang, Bin Zhan, Maria Elena Bottazzi, Alex Loukas, Javier Sotillo, Mark S. Pearson

**Author notes:** Both authors contributed equally (Gebeyaw G. Mekonnen, Bemnet A. Tedla). Corresponding authors: Dr Mark S. Pearson. Centre for Molecular Therapeutics, Australian Institute of Tropical Health and Medicine, James Cook University, Cairns, Queensland, Australia., Dr Javier Sotillo. Centro Nacional de Microbiología, Instituto de Salud Carlos III, Majadahonda, Madrid, Spain., Prof Alex Loukas. Centre for Molecular Therapeutics, Australian Institute of Tropical Health and Medicine, James Cook University, Cairns, Queensland, Australia.

## Abstract

Helminth parasites release extracellular vesicles which interact with the surrounding host tissues, mediating host-parasite communication and other fundamental processes of parasitism. As such, vesicle proteins present attractive targets for the development of novel intervention strategies to control these parasites and the diseases they cause. Herein, we describe the first proteomic analysis by LC-MS/MS of two types of extracellular vesicles (exosome-like, 120k pellet vesicles and microvesicle-like, 15k pellet vesicles) from adult *Schistosoma haematobium* worms. A total of 57 and 330 proteins were identified in the 120k pellet vesicles and larger 15k pellet vesicles, respectively, and some of the most abundant molecules included homologues of known helminth vaccine and diagnostic candidates such as *Sm*-TSP2, *Sm*23, glutathione S-tranferase, saposins and aminopeptidases. Tetraspanins were highly represented in the analysis and found in both vesicle types. Vaccination of mice with recombinant versions of three of these tetraspanins induced protection in a heterologous challenge (*S. mansoni*) model of infection, resulting in significant reductions (averaged across two independent trials) in liver (47%, 38% and 41%) and intestinal (47%, 45% and 41%) egg burdens. These findings offer insight into the mechanisms by which anti-tetraspanin antibodies confer protection and highlight the potential that extracellular vesicle surface proteins offer as anti-helminth vaccines.
