## Supplementary Table 3 for "*Schistosoma haematobium* extracellular vesicle proteins confer protection in a heterologous model of schistosomiasis"

### Sheet: 0
Supplementary Table 3. Proteins identified from Schistosoma haematobium-derived 120k pellet vesicles.
	Main Accession	MW [kDa]	Possible Coverage [%]	Coverage [%]	Spectrum Counting	Confidently Localized Modification Sites	# Confidently Localized Modification Sites	Ambiguously Localized Modification Sites	#Ambiguously Localized Modification Sites	#Validated Peptides	#Peptides	#Unique	#Validated Unique	#Unique to Group	#Validated Unique to Group	#Validated PSMs	#PSMs	Confidence [%]	Validation
42	MS3_00004.1	52.3786	100	12.63	14.521					4	18	18	4	18	4	9	47	100	Confident
39	MS3_00047.1	27.6488	100	13.39	22.4002					3	8	7	2	7	2	8	15	100	Confident
106	MS3_00452.1	47.681	54.69	4.93	96.5037					2	11	11	2	11	2	13	28	100	Confident
122	MS3_01153.1	30.3625	46.04	12.95	211.916	Oxidation of M(M142)	Oxidation of M(1)			3	4	4	3	4	3	16	19	100	Confident
55	MS3_01181.1	96.9771	90.61	2.62	7.0258					2	40	40	2	40	2	4	99	100	Confident
24	MS3_01483.1	24.8545	64.57	15.25	89.2276					3	7	7	3	7	3	13	43	100	Confident
128	MS3_01658.1	48.5614	80.71	13.41	85.102	Deamidation of N(N210)	Deamidation of N(1)			5	18	18	5	18	5	28	47	100	Confident
8	MS3_01749.1	58.5289	67.86	19.36	36.9459					8	29	28	8	28	8	31	77	100	Confident
84	MS3_02252.1	165.831	79.74	12.38	7.98035	Deamidation of N(N358, N666)	Deamidation of N(2)	Deamidation of N (N204-{Q200 N204 Q208}, N512-{Q508 N512 Q516}, N820-{Q816 N820 Q824})	Deamidation of N (3)	9	39	39	9	39	9	32	95	100	Confident
27	MS3_02359.1	17.6868	100	33.97	226.501	Deamidation of N(N93)	Deamidation of N(1)			4	7	7	4	7	4	22	39	100	Confident
69	MS3_02425.1	46.6848	100	65.67	162.406	Deamidation of N(N254, N313); Oxidation of M(M145, M244, M277)	Deamidation of N(2); Oxidation of M(3)	Deamidation of N (N151-{N142 N151 N154 N161})	Deamidation of N (1)	29	52	52	29	52	29	173	255	100	Confident
11	MS3_02674.1	41.3814	53.23	5.91	129.786					2	5	5	2	5	2	15	19	100	Confident
61	MS3_02805.1	29.6675	80	9.8	372.656	Oxidation of M(M149)	Oxidation of M(1)			2	10	10	2	10	2	38	51	100	Confident
70	MS3_02807.1	27.8349	84.52	12.3	105.565					3	7	7	3	7	3	17	28	100	Confident
130	MS3_02856.1	39.5905	91.46	51.79	77.4624	Deamidation of Q(Q126); Oxidation of M(M40, M164, M347)	Deamidation of Q(1); Oxidation of M(3)			16	38	38	16	38	16	60	125	100	Confident
92	MS3_03070.1	23.1637	100	23.58	45.4556					3	9	9	3	9	3	10	22	100	Confident
93	MS3_03096.1	52.977	71.31	8.86	11.6154	Oxidation of M(M33)	Oxidation of M(1)			3	10	10	3	10	3	5	17	100	Confident
120	MS3_03208.1	189.143	77.29	12.13	13.0793					16	82	75	16	82	16	43	197	100	Confident
13	MS3_03775.1	53.6264	86.12	20.93	54.5849					7	19	19	7	19	7	27	63	100	Confident
45	MS3_03973.1	32.9564	89.14	26.64	136.969					6	14	14	6	14	6	42	77	100	Confident
97	MS3_03977.1	28.3199	100	23.41	74.7812					5	9	4	2	8	4	25	36	100	Confident
133	MS3_04307.1	14.8624	100	15.79	72.4555					2	4	4	2	4	2	8	10	100	Confident
95	MS3_04449.1	49.0597	55.51	18.88	53.0932					8	21	21	8	21	8	19	47	100	Confident
110	MS3_04526.1	25.1906	84.51	14.16	89.6948					2	8	8	2	8	2	12	28	100	Confident
102	MS3_04920.1	56.7477	100	5.08	443.817	Deamidation of N(N291)	Deamidation of N(1)			5	28	28	5	28	5	141	234	100	Confident
30	MS3_05226.1	30.4951	49.82	16.48	123.414	Deamidation of N(N192)	Deamidation of N(1)			5	7	7	5	7	5	16	28	100	Confident
91	MS3_05289.1	33.0689	50.51	9.83	54.3125					3	13	12	2	13	3	9	25	100	Confident
126	MS3_05734.1	29.6544	85.23	19.32	31.7254					3	8	8	3	8	3	7	20	100	Confident
51	MS3_05939.1	49.3323	81.8	7.83	32.5309					3	8	8	3	8	3	12	21	100	Confident
82	MS3_06009.1	28.0644	100	33.2	45.4702	Deamidation of N(N62)	Deamidation of N(1)	Deamidation of Q (Q187-{Q187 N188 Q190 N191})	Deamidation of Q (1)	7	15	15	7	15	7	18	32	100	Confident
74	MS3_06274.1	63.3875	75.87	29.62	162.46	Oxidation of M(M88, M122, M312, M385)	Oxidation of M(4)	Deamidation of N (N225-{Q220 N225})	Deamidation of N (1)	17	35	35	17	35	17	110	165	100	Confident
9	MS3_06298.1	10.9332	100	23.4	68.3446	Oxidation of M(M33)	Oxidation of M(1)			2	5	5	2	5	2	6	17	100	Confident
44	MS3_06482.1	23.8825	100	33.65	103.823	Oxidation of M(M22, M114)	Oxidation of M(2)			8	13	13	8	13	8	30	46	100	Confident
119	MS3_07178.1	21.0563	100	39.78	377.024	Oxidation of M(M107, M113)	Oxidation of M(2)			5	14	7	5	7	5	65	105	100	Confident
21	MS3_07240.1	62.8891	78.62	7.61	16.4475					3	11	11	3	11	3	5	16	100	Confident
46	MS3_07345.1	33.4426	72.39	10.77	13.111	Oxidation of M(M147)	Oxidation of M(1)			2	15	15	2	15	2	6	27	100	Confident
16	MS3_07374.1	41.7138	84.31	37.77	54.2806	Oxidation of M(M45, M48, M326)	Oxidation of M(3)	Deamidation of Q (Q247-{Q247 N253})	Deamidation of Q (1)	13	25	19	9	19	9	65	112	100	Confident
10	MS3_07972.1	19.7315	100	47.09	461.271	Oxidation of M(M98, M104)	Oxidation of M(2)			8	21	14	8	14	8	85	133	100	Confident
121	MS3_08059.1	22.6349	84.9	15.63	61.344					2	6	6	2	6	2	8	13	100	Confident
15	MS3_08446.1	22.6063	100	20.53	86.4099	Oxidation of M(M107)	Oxidation of M(1)			4	15	15	4	15	4	15	47	100	Confident
52	MS3_08450.1	57.6987	87.83	55.62	173.575	Deamidation of N(N95, N210, N267, N336, N412); Oxidation of M(M97, M151, M165, M314, M410)	Deamidation of N(5); Oxidation of M(5)			36	67	66	36	66	36	236	350	100	Confident
58	MS3_08460.1	20.9157	82.7	52.97	577.352	Deamidation of N(N19)	Deamidation of N(1)			10	22	19	9	21	10	149	221	100	Confident
64	MS3_08479.1	50.8753	93.76	4.95	43.7503					2	19	19	2	19	2	11	39	100	Confident
105	MS3_08498.1	51.7994	84.18	5.27	36.3434					2	9	9	2	9	2	7	17	100	Confident
108	MS3_08808.1	23.2456	100	29.86	83.561	Deamidation of N(N116)	Deamidation of N(1)			5	8	8	5	8	5	18	22	100	Confident
127	MS3_08884.1	61.4679	93.56	9.28	53.8978					5	17	17	5	17	5	31	58	100	Confident
73	MS3_08945.1	81.9063	75.59	6.48	8.14121					4	16	16	4	16	4	6	22	100	Confident
57	MS3_09198.1	23.6091	55.5	11.01	121.35					2	6	6	2	6	2	10	15	100	Confident
77	MS3_09236.1	16.861	60	15.48	103.619					2	3	3	2	3	2	7	10	100	Confident
103	MS3_09456.1	235.192	70.73	3.73	13.5288					7	81	81	7	81	7	36	144	100	Confident
118	MS3_10141.1	36.5556	100	8.58	9.50353	Oxidation of M(M204)	Oxidation of M(1)			2	14	14	2	14	2	4	34	100	Confident
86	MS3_10249.1	21.0216	84.97	13.47	66.574					2	5	5	2	5	2	7	13	100	Confident
56	MS3_10998.1	16.9335	100	18.12	55.0936					3	6	5	3	6	3	5	10	100	Confident
66	MS3_11229.1	6.9087	100	65.57	157.977					3	5	5	3	5	3	9	18	100	Confident
79	MS3_11280.1	32.4888	87.94	13.83	102.18					5	11	11	5	11	5	29	43	100	Confident
76	MS3_11293.1	30.2487	100	20.36	81.116					5	18	14	2	18	5	33	68	100	Confident
43	Sh-TSP2-2008	23.8745	38.81	21.92	1093.83					5	9	9	5	9	5	75	114	100	Confident
