## Supplementary Table 2 for "*Schistosoma haematobium* extracellular vesicle proteins confer protection in a heterologous model of schistosomiasis"

### Sheet: 0
Supplementary Table 2. Proteins identified from Schistosoma haematobium-derived 15k pellet vesicles.
	Main Accession	MW [kDa]	Possible Coverage [%]	Coverage [%]	Spectrum Counting	Confidently Localized Modification Sites	# Confidently Localized Modification Sites	Ambiguously Localized Modification Sites	#Ambiguously Localized Modification Sites	#Validated Peptides	#Peptides	#Unique	#Validated Unique	#Unique to Group	#Validated Unique to Group	#Validated PSMs	#PSMs	Confidence [%]	Validation
328	MS3_00027.1 transcript=MS3_00027.1 gene=MS3_00027	97.9401	84.95	3.2	19.0635					3	14	14	3	14	3	6	19	100	Confident
219	MS3_00046.1 transcript=MS3_00046.1 gene=MS3_00046	31.8868	43.96	8.79	30.8904					2	2	2	2	2	2	2	3	100	Confident
361	MS3_00047.1 transcript=MS3_00047.1 gene=MS3_00047	27.6488	90.38	44.77	313.133	Oxidation of M(M122, M211)	Oxidation of M(2)			13	22	18	10	18	10	61	88	100	Confident
465	MS3_00048.1 transcript=MS3_00048.1 gene=MS3_00048	23.2655	62.56	19.7	191.14	Oxidation of M(M179)	Oxidation of M(1)			4	7	7	4	7	4	9	14	100	Confident
336	MS3_00180.1 transcript=MS3_00180.1 gene=MS3_00180	19.9277	71.84	50	115.478	Oxidation of M(M1)	Oxidation of M(1)	Deamidation of N (N36-{N28 Q31 Q32 N36 N43}), Deamidation of Q (Q3-{Q2 Q3 N12 N15 Q16})	Deamidation of N (1), Deamidation of Q (1)	7	8	8	7	8	7	12	16	100	Confident
432	MS3_00187.1 transcript=MS3_00187.1 gene=MS3_00187	40.5761	75.21	14.93	36.4415					5	8	7	4	7	4	7	13	100	Confident
488	MS3_00196.1 transcript=MS3_00196.1 gene=MS3_00196	48.2291	44.42	5.35	19.8512					2	4	4	2	4	2	2	4	100	Confident
86	MS3_00277.1 transcript=MS3_00277.1 gene=MS3_00277	42.531	100	34.76	57.6048					11	22	22	11	22	11	16	33	100	Confident
391	MS3_00361.1 transcript=MS3_00361.1 gene=MS3_00361	81.3749	88.92	19.28	42.099	Deamidation of N(N243, N472); Deamidation of Q(Q395)	Deamidation of N(2); Deamidation of Q(1)			11	22	22	11	22	11	21	34	100	Confident
417	MS3_00394.1 transcript=MS3_00394.1 gene=MS3_00394	137.049	65.67	1.94	6.24511					2	5	5	2	5	2	2	5	99.4024	Confident
342	MS3_00412.1 transcript=MS3_00412.1 gene=MS3_00412	20.2165	80.34	17.98	68.8854	Oxidation of M(M146)	Oxidation of M(1)			3	4	4	3	4	3	4	9	100	Confident
425	MS3_00452.1 transcript=MS3_00452.1 gene=MS3_00452	47.681	42.96	6.81	105.693					3	5	5	3	5	3	9	12	100	Confident
12	MS3_00588.1 transcript=MS3_00588.1 gene=MS3_00588	117.508	67.08	21.57	46.4702	Oxidation of M(M980)	Oxidation of M(1)	Deamidation of N (N936-{N929 N936})	Deamidation of N (1)	17	33	27	16	33	17	41	68	100	Confident
365	MS3_00592.1 transcript=MS3_00592.1 gene=MS3_00592	259.245	59.06	0.77	3.53378					2	17	17	2	17	2	3	20	99.5968	Confident
9	MS3_00613.1 transcript=MS3_00613.1 gene=MS3_00613	37.7273	69.91	6.08	35.4169					2	7	7	2	7	2	3	8	100	Confident
43	MS3_00626.1 transcript=MS3_00626.1 gene=MS3_00626	102.778	66.45	6.89	20.1576					5	13	13	5	13	5	7	16	100	Confident
4	MS3_00744.1 transcript=MS3_00744.1 gene=MS3_00744	38.8559	79.1	17.01	32.5553					4	10	10	4	10	4	6	13	100	Confident
299	MS3_00756.1 transcript=MS3_00756.1 gene=MS3_00756	95.7103	70.72	4.4	10.9642					4	13	9	2	10	3	4	15	100	Confident
458	MS3_00760.1 transcript=MS3_00760.1 gene=MS3_00760	12.2523	56.07	32.71	98.6377					2	3	3	2	3	2	3	5	100	Confident
266	MS3_00785.1 transcript=MS3_00785.1 gene=MS3_00785	47.4519	89.23	19.44	51.039	Deamidation of N(N367)	Deamidation of N(1)			9	18	18	9	18	9	13	25	100	Confident
327	MS3_00787.1 transcript=MS3_00787.1 gene=MS3_00787	62.8085	59.57	24.55	155.183	Oxidation of M(M167, M468)	Oxidation of M(2)			12	22	22	12	22	12	50	70	100	Confident
276	MS3_00852.1 transcript=MS3_00852.1 gene=MS3_00852	335.853	51.05	11.5	10.6182			Deamidation of N (N2142-{Q2138 N2142 Q2147})	Deamidation of N (1)	27	63	63	27	63	27	32	87	100	Confident
21	MS3_00886.1 transcript=MS3_00886.1 gene=MS3_00886	35.4342	58.15	26.77	112.129	Deamidation of N(N269, N272); Deamidation of Q(Q271)	Deamidation of N(2); Deamidation of Q(1)	Deamidation of N (N262-{N257 N262 Q264})	Deamidation of N (1)	11	15	15	11	15	11	24	35	100	Confident
296	MS3_00996.1 transcript=MS3_00996.1 gene=MS3_00996	23.9634	100	53.37	268.306	Oxidation of M(M55, M80, M83)	Oxidation of M(3)	Deamidation of N (N65-{N65 Q67})	Deamidation of N (1)	17	22	22	17	22	17	60	71	100	Confident
343	MS3_01082.1 transcript=MS3_01082.1 gene=MS3_01082	8.31719	100	36	347.117					3	3	3	3	3	3	8	9	100	Confident
150	MS3_01095.1 transcript=MS3_01095.1 gene=MS3_01095	57.6367	75.39	6.5	16.5734					3	8	8	3	8	3	3	10	100	Confident
412	MS3_01096.1 transcript=MS3_01096.1 gene=MS3_01096	17.9181	62.5	18.13	117.269					2	3	3	2	3	2	4	7	100	Confident
47	MS3_01139.1 transcript=MS3_01139.1 gene=MS3_01139	77.8652	73.94	3.94	12.9212					3	11	11	3	11	3	3	16	100	Confident
134	MS3_01153.1 transcript=MS3_01153.1 gene=MS3_01153	30.3625	36.33	19.06	535.957	Oxidation of M(M1, M142)	Oxidation of M(2)			6	7	7	6	7	6	23	25	100	Confident
175	MS3_01173.1 transcript=MS3_01173.1 gene=MS3_01173	10.116	100	24.14	72.7878	Oxidation of M(M24)	Oxidation of M(1)			2	3	3	2	3	2	2	5	100	Confident
70	MS3_01181.1 transcript=MS3_01181.1 gene=MS3_01181	96.9771	73.37	27.94	34.8744	Oxidation of M(M675)	Oxidation of M(1)	Deamidation of Q (Q661-{Q661 N674})	Deamidation of Q (1)	20	40	40	20	40	20	33	63	100	Confident
52	MS3_01217.1 transcript=MS3_01217.1 gene=MS3_01217	259.588	37.63	1.87	8.63503					4	13	12	4	12	4	5	14	100	Confident
377	MS3_01223.1 transcript=MS3_01223.1 gene=MS3_01223	122.701	60.2	10.25	13.4041					9	23	23	9	23	9	9	28	100	Confident
410	MS3_01261.1 transcript=MS3_01261.1 gene=MS3_01261	70.0921	86.26	13.26	24.5613					6	10	10	6	10	6	7	11	100	Confident
485	MS3_01271.1 transcript=MS3_01271.1 gene=MS3_01271	623.512	70.26	0.89	1.81719					4	105	98	4	105	4	5	134	100	Confident
274	MS3_01318.1 transcript=MS3_01318.1 gene=MS3_01318	90.0017	89.08	8.79	25.6038					6	34	34	6	34	6	11	50	100	Confident
72	MS3_01335.1 transcript=MS3_01335.1 gene=MS3_01335	173.354	74.88	9.34	11.3106					10	46	46	10	46	10	11	60	100	Confident
236	MS3_01370.1 transcript=MS3_01370.1 gene=MS3_01370	24.1805	30.67	11.56	42.5262					3	5	5	3	5	3	3	6	100	Confident
295	MS3_01627.1 transcript=MS3_01627.1 gene=MS3_01627	54.3441	83.9	36.02	53.4668					13	25	25	13	25	13	21	35	100	Confident
450	MS3_01642.1 transcript=MS3_01642.1 gene=MS3_01642	125.611	62.4	12.27	15.3931			Deamidation of Q (Q199-{Q199 N200 Q208})	Deamidation of Q (1)	9	22	22	9	22	9	11	28	100	Confident
376	MS3_01650.1 transcript=MS3_01650.1 gene=MS3_01650	22.2757	88.83	10.66	53.5748					2	4	4	2	4	2	3	6	100	Confident
257	MS3_01653.1 transcript=MS3_01653.1 gene=MS3_01653	13.3487	79.66	12.71	89.4426					2	5	5	2	5	2	4	8	100	Confident
285	MS3_01658.1 transcript=MS3_01658.1 gene=MS3_01658	48.5614	80.71	19.06	83.5205			Deamidation of N (N210-{N203 N208 N210})	Deamidation of N (1)	7	11	11	7	11	7	17	22	100	Confident
22	MS3_01744.1 transcript=MS3_01744.1 gene=MS3_01744	268.172	57.59	1.65	3.77366					3	37	37	3	37	3	3	42	100	Confident
27	MS3_01757.1 transcript=MS3_01757.1 gene=MS3_01757	157.291	76.01	1.78	4.7865					2	23	23	2	23	2	2	28	100	Confident
291	MS3_01821.1 transcript=MS3_01821.1 gene=MS3_01821	111.181	64.69	6.02	12.1169					4	10	10	4	10	4	6	12	100	Confident
73	MS3_01840.1 transcript=MS3_01840.1 gene=MS3_01840	12.9171	76.79	16.96	188.468	Deamidation of N(N61)	Deamidation of N(1)			2	3	3	2	3	2	7	11	100	Confident
447	MS3_01871.1 transcript=MS3_01871.1 gene=MS3_01871	25.7509	89.87	29.07	122.048	Oxidation of M(M198)	Oxidation of M(1)			7	13	8	4	8	4	26	46	100	Confident
290	MS3_01898.1 transcript=MS3_01898.1 gene=MS3_01898	60.4389	46.06	7.71	19.4467					3	4	4	3	4	3	4	4	100	Confident
335	MS3_01905.1 transcript=MS3_01905.1 gene=MS3_01905	31.1053	47.78	12.22	134.515					4	7	6	4	7	4	14	20	100	Confident
97	MS3_01920.1 transcript=MS3_01920.1 gene=MS3_01920	9.62643	100	12.64	72.7878					2	2	2	2	2	2	2	3	100	Confident
5	MS3_01922.1 transcript=MS3_01922.1 gene=MS3_01922	16.4291	65.77	42.95	242.072	Oxidation of M(M79, M99)	Oxidation of M(2)			7	9	2	2	4	4	25	29	100	Confident
286	MS3_01934.1 transcript=MS3_01934.1 gene=MS3_01934	31.4209	35.71	26.43	142.262	Oxidation of M(M107, M229)	Oxidation of M(2)			7	8	8	7	8	7	15	24	100	Confident
375	MS3_01952.1 transcript=MS3_01952.1 gene=MS3_01952	31.748	50.35	54.93	512.986	Deamidation of N(N42); Oxidation of M(M24, M233)	Deamidation of N(1); Oxidation of M(2)	Deamidation of N (N60-{N60 N65})	Deamidation of N (1)	19	27	26	18	26	18	94	115	100	Confident
10	MS3_01964.1 transcript=MS3_01964.1 gene=MS3_01964	41.081	93.66	18.46	48.9568					6	11	10	5	10	5	10	15	100	Confident
135	MS3_02003.1 transcript=MS3_02003.1 gene=MS3_02003	231.365	60.75	13.66	69.3679			Deamidation of N (N1678-{N1676 N1678 N1684 N1685})	Deamidation of N (1)	25	49	49	25	49	25	115	160	100	Confident
62	MS3_02061.1 transcript=MS3_02061.1 gene=MS3_02061	13.7701	79.03	17.74	51.0689					2	3	3	2	3	2	2	3	100	Confident
397	MS3_02087.1 transcript=MS3_02087.1 gene=MS3_02087	25.7347	52.99	21.79	156.044	Deamidation of N(N228); Oxidation of M(M73)	Deamidation of N(1); Oxidation of M(1)			4	6	6	4	6	4	7	9	100	Confident
487	MS3_02162.1 transcript=MS3_02162.1 gene=MS3_02162	13.4671	71.93	48.25	793.345					8	12	12	8	12	8	32	36	100	Confident
220	MS3_02183.1 transcript=MS3_02183.1 gene=MS3_02183	140.071	54.65	6.35	19.6982					7	20	19	6	20	7	13	27	100	Confident
186	MS3_02252.1 transcript=MS3_02252.1 gene=MS3_02252	165.831	71.26	17.55	7.78293	Deamidation of N(N358, N666)	Deamidation of N(2)			9	30	30	9	30	9	14	40	100	Confident
198	MS3_02314.1 transcript=MS3_02314.1 gene=MS3_02314	48.3807	70.64	33.03	257.025			Deamidation of N (N201-{N201 N211 N213})	Deamidation of N (1)	13	19	10	8	19	13	59	77	100	Confident
259	MS3_02318.1 transcript=MS3_02318.1 gene=MS3_02318	74.6364	54.28	7.37	25.7826					4	9	9	4	9	4	6	12	100	Confident
148	MS3_02343.1 transcript=MS3_02343.1 gene=MS3_02343	54.2087	73.66	33.74	98.4567	Deamidation of N(N33, N88); Oxidation of M(M390)	Deamidation of N(2); Oxidation of M(1)			15	17	17	15	17	15	31	37	100	Confident
61	MS3_02346.1 transcript=MS3_02346.1 gene=MS3_02346	36.8112	73.6	9.32	22.4558					2	3	3	2	3	2	2	3	100	Confident
15	MS3_02359.1 transcript=MS3_02359.1 gene=MS3_02359	17.6868	85.9	53.85	516.897	Deamidation of N(N25)	Deamidation of N(1)			9	11	11	9	11	9	42	50	100	Confident
168	MS3_02375.1 transcript=MS3_02375.1 gene=MS3_02375	21.0999	100	13.3	33.6837					2	4	4	2	4	2	2	4	100	Confident
332	MS3_02398.1 transcript=MS3_02398.1 gene=MS3_02398	69.7344	68.36	42.29	62.1706	Deamidation of N(N309, N534); Oxidation of M(M328, M378, M490)	Deamidation of N(2); Oxidation of M(3)			21	25	25	21	25	21	31	40	100	Confident
324	MS3_02425.1 transcript=MS3_02425.1 gene=MS3_02425	46.6848	83.41	59.22	161.423	Deamidation of N(N254); Oxidation of M(M94, M145, M244)	Deamidation of N(1); Oxidation of M(3)	Deamidation of N (N154-{N142 N151 N154 N161})	Deamidation of N (1)	22	33	33	22	33	22	101	135	100	Confident
411	MS3_02460.1 transcript=MS3_02460.1 gene=MS3_02460	19.4831	83.13	16.87	46.6251					3	4	4	3	4	3	3	7	100	Confident
479	MS3_02464.1 transcript=MS3_02464.1 gene=MS3_02464	114.648	70.94	6.12	13.6791			Deamidation of N (N578-{Q577 N578})	Deamidation of N (1)	5	29	28	5	29	5	6	39	100	Confident
390	MS3_02465.1 transcript=MS3_02465.1 gene=MS3_02465	23.5214	65.58	24.65	99.7855	Oxidation of M(M140, M160)	Oxidation of M(2)			5	9	4	2	4	2	17	29	100	Confident
338	MS3_02476.1 transcript=MS3_02476.1 gene=MS3_02476	35.78	85.29	18.3	100.484					5	6	6	5	6	5	12	17	100	Confident
83	MS3_02486.1 transcript=MS3_02486.1 gene=MS3_02486	35.4007	89	16.33	107.255					6	9	9	6	9	6	12	17	100	Confident
151	MS3_02494.1 transcript=MS3_02494.1 gene=MS3_02494	41.9353	64.77	10.84	65.5913					4	7	7	4	7	4	7	10	100	Confident
59	MS3_02504.1 transcript=MS3_02504.1 gene=MS3_02504	24.6178	52.38	18.18	184.396					3	7	7	3	7	3	9	14	100	Confident
26	MS3_02539.1 transcript=MS3_02539.1 gene=MS3_02539	63.8887	62.23	11.35	46.6869					5	7	7	5	7	5	10	13	100	Confident
384	MS3_02545.1 transcript=MS3_02545.1 gene=MS3_02545	57.0974	30.84	8.62	89.1246					4	7	7	4	7	4	10	15	100	Confident
185	MS3_02553.1 transcript=MS3_02553.1 gene=MS3_02553	20.769	69.95	16.94	220.466					3	4	4	3	4	3	9	10	100	Confident
140	MS3_02581.1 transcript=MS3_02581.1 gene=MS3_02581	110.934	73.15	9.02	23.0123					7	17	14	7	17	7	10	23	100	Confident
490	MS3_02593.1 transcript=MS3_02593.1 gene=MS3_02593	43.9358	70.21	6.22	18.2494					2	6	6	2	6	2	3	7	100	Confident
333	MS3_02674.1 transcript=MS3_02674.1 gene=MS3_02674	41.3814	34.68	12.9	309.723	Oxidation of M(M250)	Oxidation of M(1)			7	8	8	7	8	7	31	34	100	Confident
499	MS3_02688.1 transcript=MS3_02688.1 gene=MS3_02688	63.9856	57.29	14.94	46.5274					7	9	9	7	9	7	8	13	100	Confident
415	MS3_02690.1 transcript=MS3_02690.1 gene=MS3_02690	47.1555	52.68	21.95	53.3511					6	12	12	6	12	6	7	16	100	Confident
494	MS3_02734.1 transcript=MS3_02734.1 gene=MS3_02734	20.8386	83.51	22.68	62.9779					4	6	6	4	6	4	6	8	100	Confident
280	MS3_02787.1 transcript=MS3_02787.1 gene=MS3_02787	36.4578	63.98	18.94	104.176	Oxidation of M(M112)	Oxidation of M(1)			4	7	7	4	7	4	7	11	100	Confident
294	MS3_02805.1 transcript=MS3_02805.1 gene=MS3_02805	29.6675	80	22.35	519.779	Oxidation of M(M149)	Oxidation of M(1)			6	6	6	6	6	6	35	36	100	Confident
273	MS3_02856.1 transcript=MS3_02856.1 gene=MS3_02856	39.5905	71.63	58.13	190.212	Oxidation of M(M40, M164)	Oxidation of M(2)			17	27	27	17	27	17	59	84	100	Confident
357	MS3_02927.1 transcript=MS3_02927.1 gene=MS3_02927	253.311	42.08	2.23	8.83417					3	20	20	3	20	3	5	28	100	Confident
225	MS3_02928.1 transcript=MS3_02928.1 gene=MS3_02928	56.1198	62.98	4.46	26.5182					2	8	8	2	8	2	4	10	99.4012	Confident
48	MS3_02964.1 transcript=MS3_02964.1 gene=MS3_02964	106.486	47.45	4.59	15.0391					3	6	6	3	6	3	5	8	100	Confident
87	MS3_02991.1 transcript=MS3_02991.1 gene=MS3_02991	15.5911	100	40	205.873					4	4	4	4	4	4	9	9	100	Confident
227	MS3_03027.1 transcript=MS3_03027.1 gene=MS3_03027	350.263	62.86	1.22	2.96543					3	25	25	3	25	3	3	32	99.3964	Confident
93	MS3_03054.1 transcript=MS3_03054.1 gene=MS3_03054	55.2868	74.3	9.56	20.3236					4	8	8	4	8	4	6	10	100	Confident
164	MS3_03096.1 transcript=MS3_03096.1 gene=MS3_03096	52.977	56.54	8.44	22.8987					3	5	5	3	5	3	3	6	100	Confident
189	MS3_03127.1 transcript=MS3_03127.1 gene=MS3_03127	53.9378	81.73	11.04	19.2455					4	7	7	4	7	4	5	7	100	Confident
38	MS3_03208.1 transcript=MS3_03208.1 gene=MS3_03208	189.143	62.72	24.61	27.0401	Deamidation of N(N627, N942); Oxidation of M(M966, M1589)	Deamidation of N(2); Oxidation of M(2)	Deamidation of N (N652-{Q648 N652 N653 N656 Q657}, N1053-{N1052 N1053}, N1210-{N1208 N1210}, N1448-{N1448}), Deamidation of Q (Q1450-{Q1450 N1452 Q1456})	Deamidation of N (4), Deamidation of Q (1)	36	72	72	36	72	36	80	142	100	Confident
455	MS3_03226.1 transcript=MS3_03226.1 gene=MS3_03226	27.1604	61.98	9.5	30.592			Deamidation of N (N173-{N173 Q177})	Deamidation of N (1)	2	7	7	2	7	2	2	9	100	Confident
471	MS3_03249.1 transcript=MS3_03249.1 gene=MS3_03249	107.027	67.2	4.49	10.9252					4	10	4	3	4	3	5	12	100	Confident
188	MS3_03253.1 transcript=MS3_03253.1 gene=MS3_03253	73.7678	64	5.38	15.9913					3	8	2	2	2	2	4	10	100	Confident
423	MS3_03267.1 transcript=MS3_03267.1 gene=MS3_03267	72.4412	61.23	11.54	18.1535	Deamidation of N(N120)	Deamidation of N(1)			5	9	9	5	9	5	5	10	100	Confident
344	MS3_03305.1 transcript=MS3_03305.1 gene=MS3_03305	67.0823	48.85	23.68	55.6108	Deamidation of N(N122)	Deamidation of N(1)			13	18	18	13	18	13	24	39	100	Confident
355	MS3_03369.1 transcript=MS3_03369.1 gene=MS3_03369	101.931	77.78	4.84	11.1473					4	18	18	4	18	4	4	45	99.5943	Confident
107	MS3_03417.1 transcript=MS3_03417.1 gene=MS3_03417	52.2994	61.24	12.85	39.0897					4	4	4	4	4	4	6	8	100	Confident
404	MS3_03420.1 transcript=MS3_03420.1 gene=MS3_03420	41.3939	78.95	5.82	17.5417					2	7	7	2	7	2	2	8	98.8166	Doubtful
435	MS3_03443.1 transcript=MS3_03443.1 gene=MS3_03443	20.7209	83.43	24.86	42.7612					3	5	5	3	5	3	3	5	100	Confident
3	MS3_03517.1 transcript=MS3_03517.1 gene=MS3_03517	19.5259	100	12.64	84.9191					2	5	5	2	5	2	4	7	100	Confident
452	MS3_03534.1 transcript=MS3_03534.1 gene=MS3_03534	57.5389	75.88	16.15	28.3363	Deamidation of N(N386); Deamidation of Q(Q315)	Deamidation of N(1); Deamidation of Q(1)			6	9	9	6	9	6	7	12	100	Confident
244	MS3_03655.1 transcript=MS3_03655.1 gene=MS3_03655	32.6911	31.06	8.53	37.6937					2	3	3	2	3	2	2	6	100	Confident
99	MS3_03766.1 transcript=MS3_03766.1 gene=MS3_03766	39.7459	90.3	7.2	25.9					2	5	5	2	5	2	3	6	100	Confident
161	MS3_03770.1 transcript=MS3_03770.1 gene=MS3_03770	53.356	45.44	7.88	31.2087					3	5	5	3	5	3	3	6	100	Confident
64	MS3_03775.1 transcript=MS3_03775.1 gene=MS3_03775	53.6264	65.39	18.11	43.6589					7	8	8	7	8	7	12	14	100	Confident
34	MS3_03802.1 transcript=MS3_03802.1 gene=MS3_03802	86.4097	81.16	26.19	66.2706	Oxidation of M(M210)	Oxidation of M(1)			16	40	40	16	40	16	43	80	100	Confident
45	MS3_03933.1 transcript=MS3_03933.1 gene=MS3_03933	80.4092	77.4	4.58	22.6486					3	16	15	2	15	2	11	24	100	Confident
90	MS3_03937.1 transcript=MS3_03937.1 gene=MS3_03937	41.7111	81.04	34.07	64.6424			Deamidation of N (N233-{Q223 Q226 Q227 N233})	Deamidation of N (1)	13	25	24	12	24	12	37	65	100	Confident
272	MS3_03954.1 transcript=MS3_03954.1 gene=MS3_03954	62.8017	50.36	4.64	15.2591					2	4	4	2	4	2	2	6	100	Confident
108	MS3_03973.1 transcript=MS3_03973.1 gene=MS3_03973	32.9564	56.25	31.91	1582.05	Deamidation of N(N49)	Deamidation of N(1)	Deamidation of N (N41-{N38 N41 N43}, N84-{N84 Q85 N86})	Deamidation of N (2)	16	23	23	16	23	16	311	376	100	Confident
263	MS3_03976.1 transcript=MS3_03976.1 gene=MS3_03976	27.1524	89.26	55.37	175.669	Deamidation of N(N46); Oxidation of M(M33, M37, M218)	Deamidation of N(1); Oxidation of M(3)			18	23	5	5	5	5	70	98	100	Confident
13	MS3_03977.1 transcript=MS3_03977.1 gene=MS3_03977	28.3199	89.29	53.57	386.483	Deamidation of N(N46); Oxidation of M(M33, M37, M228)	Deamidation of N(1); Oxidation of M(3)			18	26	8	5	8	5	96	127	100	Confident
206	MS3_04011.1 transcript=MS3_04011.1 gene=MS3_04011	23.9625	73.81	9.52	68.0918					2	4	4	2	4	2	4	10	100	Confident
178	MS3_04014.1 transcript=MS3_04014.1 gene=MS3_04014	42.4891	58.93	5.33	16.8868					2	2	2	2	2	2	2	3	100	Confident
439	MS3_04049.1 transcript=MS3_04049.1 gene=MS3_04049	63.8642	67.26	9.73	33.8631					5	8	8	5	8	5	7	11	100	Confident
157	MS3_04069.1 transcript=MS3_04069.1 gene=MS3_04069	72.0771	74.81	4.43	12.5442					3	10	10	3	10	3	3	12	99.3988	Confident
430	MS3_04159.1 transcript=MS3_04159.1 gene=MS3_04159	8.32111	100	27.4	86.7471					2	2	2	2	2	2	2	2	100	Confident
451	MS3_04220.1 transcript=MS3_04220.1 gene=MS3_04220	67.0599	65.32	5.56	15.7633					3	8	8	3	8	3	4	9	99.596	Confident
498	MS3_04246.1 transcript=MS3_04246.1 gene=MS3_04246	90.7615	77.15	10.61	18.4699	Deamidation of N(N564)	Deamidation of N(1)			6	14	14	6	14	6	8	18	100	Confident
308	MS3_04271.1 transcript=MS3_04271.1 gene=MS3_04271	15.0223	75.94	13.53	62.6984					2	4	2	2	4	2	2	5	100	Confident
408	MS3_04275.1 transcript=MS3_04275.1 gene=MS3_04275	21.4007	59.46	10.27	34.2299					2	4	4	2	4	2	2	5	100	Confident
192	MS3_04285.1 transcript=MS3_04285.1 gene=MS3_04285	17.6766	79.5	28.57	307.832	Oxidation of M(M139)	Oxidation of M(1)			4	5	5	4	5	4	12	15	100	Confident
240	MS3_04307.1 transcript=MS3_04307.1 gene=MS3_04307	14.8624	100	58.65	235.722	Oxidation of M(M20, M44, M49, M51)	Oxidation of M(4)			7	8	8	7	8	7	16	18	100	Confident
106	MS3_04355.1 transcript=MS3_04355.1 gene=MS3_04355	16.5892	65.31	37.41	128.757					5	6	6	5	6	5	10	13	100	Confident
434	MS3_04412.1 transcript=MS3_04412.1 gene=MS3_04412	9.76977	74.12	40	314.557	Oxidation of M(M13, M17)	Oxidation of M(2)			3	3	3	3	3	3	8	8	100	Confident
122	MS3_04474.1 transcript=MS3_04474.1 gene=MS3_04474	44.2261	53.02	7.61	51.9061					3	7	6	2	7	3	6	13	100	Confident
396	MS3_04531.1 transcript=MS3_04531.1 gene=MS3_04531	99.3974	48.11	12.69	41.9841			Deamidation of N (N83-{N83 Q87})	Deamidation of N (1)	10	19	19	10	19	10	20	33	100	Confident
348	MS3_04536.1 transcript=MS3_04536.1 gene=MS3_04536	12.9973	100	18.02	114.1					2	2	2	2	2	2	4	4	100	Confident
133	MS3_04584.1 transcript=MS3_04584.1 gene=MS3_04584	70.1066	70.77	19.91	24.5039	Oxidation of M(M118)	Oxidation of M(1)			9	14	14	9	14	9	11	18	100	Confident
489	MS3_04595.1 transcript=MS3_04595.1 gene=MS3_04595	86.5373	72.03	16.73	36.5784					12	20	20	12	20	12	19	30	100	Confident
337	MS3_04598.1 transcript=MS3_04598.1 gene=MS3_04598	60.3756	57.48	3.83	24.6883					2	7	7	2	7	2	4	9	100	Confident
2	MS3_04617.1 transcript=MS3_04617.1 gene=MS3_04617	56.9583	53.8	10.2	23.1164					5	8	8	5	8	5	5	9	100	Confident
459	MS3_04774.1 transcript=MS3_04774.1 gene=MS3_04774	38.7987	52.58	6.08	56.2892					2	5	5	2	5	2	4	7	100	Confident
313	MS3_04778.1 transcript=MS3_04778.1 gene=MS3_04778	17.7279	100	64.29	308.05	Deamidation of N(N115); Oxidation of M(M62, M106)	Deamidation of N(1); Oxidation of M(2)			14	14	14	14	14	14	39	43	100	Confident
316	MS3_04887.1 transcript=MS3_04887.1 gene=MS3_04887	43.8672	46.33	19.75	79.9448					6	7	7	6	7	6	10	12	100	Confident
89	MS3_04906.1 transcript=MS3_04906.1 gene=MS3_04906	95.919	72.4	4.04	10.9451					3	12	6	2	9	2	3	15	100	Confident
221	MS3_04907.1 transcript=MS3_04907.1 gene=MS3_04907	36.9368	63.8	5.83	24.2626					2	5	5	2	5	2	2	5	100	Confident
482	MS3_04909.1 transcript=MS3_04909.1 gene=MS3_04909	127.436	69.1	3.42	17.2345					3	15	15	3	15	3	5	19	100	Confident
467	MS3_04920.1 transcript=MS3_04920.1 gene=MS3_04920	56.7477	88.82	20.53	171.004					10	21	21	10	21	10	42	63	100	Confident
310	MS3_04932.1 transcript=MS3_04932.1 gene=MS3_04932	79.5952	65.06	18.42	22.7116	Deamidation of N(N117)	Deamidation of N(1)			10	10	10	10	10	10	11	11	100	Confident
76	MS3_04995.1 transcript=MS3_04995.1 gene=MS3_04995	90.3464	52.01	4.64	15.3473					3	6	6	3	6	3	4	7	100	Confident
318	MS3_05000.1 transcript=MS3_05000.1 gene=MS3_05000	25.666	70.26	10.78	116.55					2	3	3	2	3	2	6	7	100	Confident
369	MS3_05024.1 transcript=MS3_05024.1 gene=MS3_05024	61.0687	84.6	5.94	14.3595					3	5	5	3	5	3	4	6	100	Confident
180	MS3_05034.1 transcript=MS3_05034.1 gene=MS3_05034	25.7982	78.88	8.19	45.4924					2	7	7	2	7	2	3	10	100	Confident
367	MS3_05077.1 transcript=MS3_05077.1 gene=MS3_05077	42.5287	50.78	14.06	50.8813					4	4	2	2	2	2	6	6	100	Confident
155	MS3_05125.1 transcript=MS3_05125.1 gene=MS3_05125	33.4586	79.38	27.15	399.366	Oxidation of M(M31)	Oxidation of M(1)	Deamidation of N (N89-{Q88 N89 N92})	Deamidation of N (1)	10	13	13	10	13	10	38	41	100	Confident
241	MS3_05150.1 transcript=MS3_05150.1 gene=MS3_05150	40.4256	76.32	11.7	47.3192					3	7	7	3	7	3	6	11	100	Confident
460	MS3_05219.1 transcript=MS3_05219.1 gene=MS3_05219	28.163	89.84	34.96	144.319					7	13	12	7	12	7	20	31	100	Confident
194	MS3_05222.1 transcript=MS3_05222.1 gene=MS3_05222	66.793	62.67	12.16	20.5973					5	10	10	5	10	5	5	10	100	Confident
173	MS3_05226.1 transcript=MS3_05226.1 gene=MS3_05226	30.4951	41.39	16.48	397.585	Deamidation of N(N192)	Deamidation of N(1)			5	8	8	5	8	5	40	50	100	Confident
115	MS3_05248.1 transcript=MS3_05248.1 gene=MS3_05248	21.1857	68.59	14.66	93.5185					2	2	2	2	2	2	4	4	100	Confident
65	MS3_05252.1 transcript=MS3_05252.1 gene=MS3_05252	17.4735	66.45	14.19	61.481	Oxidation of M(M122)	Oxidation of M(1)			2	4	4	2	4	2	2	6	100	Confident
420	MS3_05289.1 transcript=MS3_05289.1 gene=MS3_05289	33.0689	42.71	10.85	93.4755					4	4	4	4	4	4	8	10	100	Confident
66	MS3_05317.1 transcript=MS3_05317.1 gene=MS3_05317	266.058	85.29	6.01	6.2991					11	70	70	11	70	11	13	75	100	Confident
246	MS3_05342.1 transcript=MS3_05342.1 gene=MS3_05342	11.6477	59.41	20.79	105.542					2	3	3	2	3	2	2	4	100	Confident
131	MS3_05345.1 transcript=MS3_05345.1 gene=MS3_05345	10.4652	75.28	51.69	452.663	Oxidation of M(M13, M17)	Oxidation of M(2)			7	8	8	7	8	7	20	28	100	Confident
202	MS3_05351.1 transcript=MS3_05351.1 gene=MS3_05351	22.233	48.69	24.08	133.355	Oxidation of M(M13, M17)	Oxidation of M(2)			7	9	8	6	8	6	18	21	100	Confident
340	MS3_05505.1 transcript=MS3_05505.1 gene=MS3_05505	270.591	77.86	4.74	6.57106					10	69	69	10	69	10	13	84	100	Confident
171	MS3_05520.1 transcript=MS3_05520.1 gene=MS3_05520	33.074	81.94	9.03	21.1791					2	5	5	2	5	2	3	9	100	Confident
234	MS3_05530.1 transcript=MS3_05530.1 gene=MS3_05530	50.6437	77.33	29.78	50.883					12	19	18	11	18	11	25	34	100	Confident
380	MS3_05531.1 transcript=MS3_05531.1 gene=MS3_05531	47.961	53.32	7.11	29.9991					3	4	3	2	3	2	4	5	100	Confident
424	MS3_05541.1 transcript=MS3_05541.1 gene=MS3_05541	14.1369	100	37.1	235.484					4	5	5	4	5	4	10	11	100	Confident
197	MS3_05588.1 transcript=MS3_05588.1 gene=MS3_05588	89.9523	68.56	2.35	15.7526	Oxidation of M(M282)	Oxidation of M(1)			2	12	12	2	12	2	3	13	100	Confident
325	MS3_05589.1 transcript=MS3_05589.1 gene=MS3_05589	58.154	55.13	6.38	20.1556					3	3	3	3	3	3	3	3	100	Confident
77	MS3_05615.1 transcript=MS3_05615.1 gene=MS3_05615	66.8296	77.66	5.41	22.4708					3	14	14	3	14	3	5	19	100	Confident
123	MS3_05631.1 transcript=MS3_05631.1 gene=MS3_05631	80.3119	93.16	17.46	29.5562	Oxidation of M(M1, M338)	Oxidation of M(2)			11	23	23	11	23	11	17	43	100	Confident
181	MS3_05634.1 transcript=MS3_05634.1 gene=MS3_05634	98.6568	56.95	11.77	25.606	Oxidation of M(M734)	Oxidation of M(1)			9	16	16	9	16	9	15	23	100	Confident
74	MS3_05677.1 transcript=MS3_05677.1 gene=MS3_05677	40.3536	72.7	24.51	1.97392			Deamidation of N (X95-{X92 X95 X97}, X96-{X93 X96 X98}, X97-{X94 X97 X99}, X101-{X98 X101 X103}, X102-{X99 X102 X104}, X103-{X100 X103 X105}, X107-{X104 X107 X109}, X108-{X105 X108 X110}, X109-{X106 X109 X111}, X113-{X110 X113 X115}, N192-{N189 N192 N194})	Deamidation of N (11)	5	7	7	5	7	5	8	12	100	Confident
24	MS3_05715.1 transcript=MS3_05715.1 gene=MS3_05715	54.2019	53.54	12.29	32.4596					5	6	6	5	6	5	6	11	100	Confident
214	MS3_05735.1 transcript=MS3_05735.1 gene=MS3_05735	16.8233	100	47.55	249.042	Oxidation of M(M4)	Oxidation of M(1)			7	10	10	7	10	7	18	25	100	Confident
67	MS3_05755.1 transcript=MS3_05755.1 gene=MS3_05755	14.6303	61.24	8.53	344.717	Deamidation of N(N64, N68)	Deamidation of N(2)			5	6	6	5	6	5	21	31	100	Confident
468	MS3_05811.1 transcript=MS3_05811.1 gene=MS3_05811	240.429	84.37	1.82	4.195					3	71	70	3	70	3	4	97	100	Confident
363	MS3_05814.1 transcript=MS3_05814.1 gene=MS3_05814	103.816	58.68	3.73	10.9628					3	12	12	3	12	3	5	13	100	Confident
23	MS3_05877.1 transcript=MS3_05877.1 gene=MS3_05877	8.70257	100	23.29	144.578	Oxidation of M(M63)	Oxidation of M(1)			2	3	3	2	3	2	3	4	100	Confident
242	MS3_05910.1 transcript=MS3_05910.1 gene=MS3_05910	21.932	71.21	26.77	76.4027					4	6	6	4	6	4	6	8	100	Confident
18	MS3_05924.1 transcript=MS3_05924.1 gene=MS3_05924	10.7733	63.83	39.36	1192.88	Deamidation of N(N12); Oxidation of M(M39)	Deamidation of N(1); Oxidation of M(1)			8	9	9	8	9	8	35	37	100	Confident
84	MS3_05939.1 transcript=MS3_05939.1 gene=MS3_05939	49.3323	69.35	19.59	51.1482					7	13	13	7	13	7	13	21	100	Confident
193	MS3_05952.1 transcript=MS3_05952.1 gene=MS3_05952	20.6396	100	48.62	329.327					11	18	18	11	18	11	52	67	100	Confident
444	MS3_05953.1 transcript=MS3_05953.1 gene=MS3_05953	21.8162	71.88	28.13	66.6969			Deamidation of N (N109-{N109 N117})	Deamidation of N (1)	4	4	3	3	4	4	5	7	100	Confident
378	MS3_05958.1 transcript=MS3_05958.1 gene=MS3_05958	21.726	83.7	29.89	169.649	Oxidation of M(M102)	Oxidation of M(1)			9	14	13	9	13	9	25	31	100	Confident
233	MS3_05959.1 transcript=MS3_05959.1 gene=MS3_05959	20.8817	83.52	46.59	583.709					9	12	11	8	12	9	47	68	100	Confident
130	MS3_05960.1 transcript=MS3_05960.1 gene=MS3_05960	22.6404	88.54	8.85	32.982					2	3	3	2	3	2	2	3	100	Confident
207	MS3_05974.1 transcript=MS3_05974.1 gene=MS3_05974	154.327	68.87	3.63	15.1251					5	22	22	5	22	5	7	27	100	Confident
476	MS3_05976.1 transcript=MS3_05976.1 gene=MS3_05976	25.2805	67.26	34.51	90.1535					8	8	7	7	7	7	13	18	100	Confident
6	MS3_05999.1 transcript=MS3_05999.1 gene=MS3_05999	29.3704	88.1	42.75	275.8	Oxidation of M(M28, M174, M188)	Oxidation of M(3)			11	19	19	11	19	11	39	57	100	Confident
506	MS3_06075.1 transcript=MS3_06075.1 gene=MS3_06075	31.3377	72.2	9.39	38.1019					2	3	3	2	3	2	3	4	100	Confident
248	MS3_06265.1 transcript=MS3_06265.1 gene=MS3_06265	63.4238	75.94	26.93	36.2966			Deamidation of N (N317-{N317 N318})	Deamidation of N (1)	9	15	15	9	15	9	14	20	100	Confident
205	MS3_06274.1 transcript=MS3_06274.1 gene=MS3_06274	63.3875	53.2	36.93	160.493	Deamidation of N(N153); Oxidation of M(M88, M122, M312, M385)	Deamidation of N(1); Oxidation of M(4)	Deamidation of N (N193-{N193 Q207 Q216}, N538-{N538 N546})	Deamidation of N (2)	28	37	37	28	37	28	91	109	100	Confident
441	MS3_06289.1 transcript=MS3_06289.1 gene=MS3_06289	6.37138	100	43.86	296.259	Oxidation of M(M36)	Oxidation of M(1)			2	3	3	2	3	2	7	7	100	Confident
109	MS3_06298.1 transcript=MS3_06298.1 gene=MS3_06298	10.9332	74.47	60.64	2214.61	Deamidation of N(N58); Oxidation of M(M33)	Deamidation of N(1); Oxidation of M(1)	Deamidation of N (N92-{N86 N92})	Deamidation of N (1)	15	20	20	15	20	15	90	118	100	Confident
278	MS3_06380.1 transcript=MS3_06380.1 gene=MS3_06380	50.3273	84.06	21.83	67.1111					8	17	17	8	17	8	16	28	100	Confident
360	MS3_06482.1 transcript=MS3_06482.1 gene=MS3_06482	23.8825	100	49.76	355.692	Oxidation of M(M22, M68, M84, M85, M114)	Oxidation of M(5)			11	19	19	11	19	11	42	62	100	Confident
304	MS3_06507.1 transcript=MS3_06507.1 gene=MS3_06507	52.7706	68.41	11.92	33.8428					4	6	6	4	6	4	8	8	100	Confident
453	MS3_06527.1 transcript=MS3_06527.1 gene=MS3_06527	234.123	70.34	40.62	36.2971	Deamidation of N(N309, N787, N1837); Deamidation of Q(Q1760); Oxidation of M(M314, M337, M1548, M1713, M1761, M1811)	Deamidation of N(3); Deamidation of Q(1); Oxidation of M(6)	Deamidation of N (N856-{Q848 N856 Q857 N863}, N1941-{N1941 N1948})	Deamidation of N (2)	78	155	155	78	155	78	185	301	100	Confident
347	MS3_06551.1 transcript=MS3_06551.1 gene=MS3_06551	62.0983	71.45	7.27	29.1041					4	14	13	3	14	4	6	24	100	Confident
445	MS3_06571.1 transcript=MS3_06571.1 gene=MS3_06571	12.5851	78.57	20.54	75.3874					2	2	2	2	2	2	3	3	100	Confident
104	MS3_06583.1 transcript=MS3_06583.1 gene=MS3_06583	20.6341	86.02	31.18	164.555					4	4	4	4	4	4	13	15	100	Confident
406	MS3_06584.1 transcript=MS3_06584.1 gene=MS3_06584	11.6885	100	23.53	82.7783					2	2	2	2	2	2	3	3	100	Confident
329	MS3_06669.1 transcript=MS3_06669.1 gene=MS3_06669	46.897	85.65	24	47.5838					8	11	11	8	11	8	11	14	100	Confident
346	MS3_06745.1 transcript=MS3_06745.1 gene=MS3_06745	24.0029	73.95	21.86	169.175					4	9	9	4	9	4	14	21	100	Confident
57	MS3_06748.1 transcript=MS3_06748.1 gene=MS3_06748	49.661	54.63	36.12	103.645	Oxidation of M(M73, M164, M257, M293, M388)	Oxidation of M(5)			14	20	4	3	4	3	36	52	100	Confident
456	MS3_06798.1 transcript=MS3_06798.1 gene=MS3_06798	35.6486	67.08	23.6	96.99					8	10	10	8	10	8	13	19	100	Confident
364	MS3_06832.1 transcript=MS3_06832.1 gene=MS3_06832	34.941	68.85	9.03	34.1837					2	3	3	2	3	2	3	4	100	Confident
289	MS3_06918.1 transcript=MS3_06918.1 gene=MS3_06918	18.982	64.13	24.46	68.407					4	6	6	4	6	4	6	8	100	Confident
235	MS3_06928.1 transcript=MS3_06928.1 gene=MS3_06928	59.1522	72.58	22.49	38.7292	Oxidation of M(M429)	Oxidation of M(1)			8	24	23	7	23	7	14	41	100	Confident
114	MS3_06944.1 transcript=MS3_06944.1 gene=MS3_06944	14.9373	53.13	20.31	126.431	Oxidation of M(M64)	Oxidation of M(1)			3	4	4	3	4	3	6	7	100	Confident
399	MS3_07007.1 transcript=MS3_07007.1 gene=MS3_07007	79.239	89.32	5.92	11.1685					3	13	13	3	13	3	3	14	100	Confident
258	MS3_07031.1 transcript=MS3_07031.1 gene=MS3_07031	48.6204	86.08	7.89	19.6941					3	10	10	3	10	3	3	10	100	Confident
302	MS3_07100.1 transcript=MS3_07100.1 gene=MS3_07100	53.8846	88.17	15.98	24.8997					7	8	8	7	8	7	8	11	100	Confident
40	MS3_07101.1 transcript=MS3_07101.1 gene=MS3_07101	46.2362	70.22	5.21	20.3619					2	2	2	2	2	2	2	2	100	Confident
176	MS3_07178.1 transcript=MS3_07178.1 gene=MS3_07178	21.0563	87.29	25.41	66.0854					3	3	3	3	3	3	4	5	100	Confident
121	MS3_07345.1 transcript=MS3_07345.1 gene=MS3_07345	33.4426	64.31	13.13	35.8987					4	7	7	4	7	4	4	9	100	Confident
139	MS3_07347.1 transcript=MS3_07347.1 gene=MS3_07347	48.7158	66.75	18.9	185.662					7	16	16	7	16	7	24	44	100	Confident
29	MS3_07372.1 transcript=MS3_07372.1 gene=MS3_07372	29.2738	41.73	14.57	171.614					4	5	5	4	5	4	17	21	100	Confident
449	MS3_07374.1 transcript=MS3_07374.1 gene=MS3_07374	41.7138	64.63	50.27	106.812	Deamidation of N(N112, N297); Oxidation of M(M45, M48, M191, M306, M326)	Deamidation of N(2); Oxidation of M(5)			23	31	14	11	22	17	106	131	100	Confident
446	MS3_07452.1 transcript=MS3_07452.1 gene=MS3_07452	13.8247	74.17	25	134.398					3	3	3	3	3	3	4	4	100	Confident
237	MS3_07454.1 transcript=MS3_07454.1 gene=MS3_07454	14.4701	55.65	18.55	428.411	Deamidation of N(N76)	Deamidation of N(1)			4	5	5	4	5	4	19	24	100	Confident
433	MS3_07465.1 transcript=MS3_07465.1 gene=MS3_07465	52.3635	56.36	3.73	20.3619					2	3	3	2	3	2	2	5	99.2048	Confident
208	MS3_07473.1 transcript=MS3_07473.1 gene=MS3_07473	23.3299	33.02	13.02	241.868					2	2	2	2	2	2	7	7	100	Confident
41	MS3_07481.1 transcript=MS3_07481.1 gene=MS3_07481	74.0992	70.05	36.71	130.262	Deamidation of N(N101, N602); Oxidation of M(M312, M328)	Deamidation of N(2); Oxidation of M(2)	Deamidation of N (N569-{N569 N570})	Deamidation of N (1)	24	42	42	24	42	24	68	96	100	Confident
145	MS3_07554.1 transcript=MS3_07554.1 gene=MS3_07554	104.355	62.7	10.83	28.6357	Deamidation of N(N552)	Deamidation of N(1)			7	24	24	7	24	7	15	36	100	Confident
405	MS3_07556.1 transcript=MS3_07556.1 gene=MS3_07556	45.7557	70.86	27.27	48.4307	Deamidation of Q(Q360)	Deamidation of Q(1)			7	14	14	7	14	7	11	22	100	Confident
464	MS3_07594.1 transcript=MS3_07594.1 gene=MS3_07594	26.9546	61.98	33.88	117.001					6	8	8	6	8	6	12	16	100	Confident
56	MS3_07606.1 transcript=MS3_07606.1 gene=MS3_07606	28.3696	78	42.4	297.025					9	10	10	9	10	9	38	48	100	Confident
442	MS3_07686.1 transcript=MS3_07686.1 gene=MS3_07686	17.5757	100	37.75	325.098					7	17	7	3	7	3	36	55	100	Confident
179	MS3_07702.1 transcript=MS3_07702.1 gene=MS3_07702	35.398	75.66	13.16	61.1839					3	9	9	3	9	3	5	12	100	Confident
254	MS3_07724.1 transcript=MS3_07724.1 gene=MS3_07724	41.351	79.01	5.8	17.4932					2	6	6	2	6	2	2	6	100	Confident
287	MS3_07729.1 transcript=MS3_07729.1 gene=MS3_07729	39.0495	83.38	22.06	54.8533					7	14	14	7	14	7	9	21	100	Confident
165	MS3_07730.1 transcript=MS3_07730.1 gene=MS3_07730	30.962	82.86	19.64	40.7092					6	9	9	6	9	6	7	12	100	Confident
190	MS3_07733.1 transcript=MS3_07733.1 gene=MS3_07733	86.7544	77.87	9.33	49.3469					6	26	26	6	26	6	20	46	100	Confident
118	MS3_07757.1 transcript=MS3_07757.1 gene=MS3_07757	40.2895	76.74	6.1	18.4085					2	3	3	2	3	2	2	3	100	Confident
386	MS3_07799.1 transcript=MS3_07799.1 gene=MS3_07799	18.7959	43.2	18.34	123.314					3	3	3	3	3	3	4	6	100	Confident
125	MS3_07831.1 transcript=MS3_07831.1 gene=MS3_07831	41.4608	77.48	6.97	18.7353					2	3	3	2	3	2	2	3	100	Confident
366	MS3_07854.1 transcript=MS3_07854.1 gene=MS3_07854	18.8405	100	12.94	37.2502					2	3	3	2	3	2	3	4	100	Confident
137	MS3_07972.1 transcript=MS3_07972.1 gene=MS3_07972	19.7315	86.63	33.72	100.224					4	4	4	4	4	4	7	10	100	Confident
282	MS3_08000.1 transcript=MS3_08000.1 gene=MS3_08000	34.7038	74.2	7.64	22.6973					2	4	4	2	4	2	2	5	100	Confident
127	MS3_08019.1 transcript=MS3_08019.1 gene=MS3_08019	43.0655	84.9	10.94	28.902					4	12	12	4	12	4	6	13	100	Confident
191	MS3_08148.1 transcript=MS3_08148.1 gene=MS3_08148	28.5265	50.39	9.77	49.0894					2	2	2	2	2	2	2	2	100	Confident
359	MS3_08160.1 transcript=MS3_08160.1 gene=MS3_08160	76.9512	71.22	5.09	16.1894					3	5	5	3	5	3	4	8	100	Confident
388	MS3_08251.1 transcript=MS3_08251.1 gene=MS3_08251	175.801	54.38	1.59	5.11514					2	12	12	2	12	2	2	16	100	Confident
49	MS3_08290.1 transcript=MS3_08290.1 gene=MS3_08290	25.9457	100	10.96	57.8314					2	9	9	2	9	2	4	11	100	Confident
201	MS3_08339.1 transcript=MS3_08339.1 gene=MS3_08339	166.914	52.1	2.16	6.04827					2	9	9	2	9	2	3	9	100	Confident
110	MS3_08361.1 transcript=MS3_08361.1 gene=MS3_08361	94.435	71.26	16.84	19.4159					12	18	18	12	18	12	14	21	100	Confident
382	MS3_08393.1 transcript=MS3_08393.1 gene=MS3_08393	7.85599	63.77	27.54	214.144					2	2	2	2	2	2	5	5	100	Confident
387	MS3_08395.1 transcript=MS3_08395.1 gene=MS3_08395	117.608	70	10.29	17.4811					9	23	23	9	23	9	11	31	100	Confident
163	MS3_08399.1 transcript=MS3_08399.1 gene=MS3_08399	55.628	77.84	23.33	46.9592					10	16	16	10	16	10	18	27	100	Confident
128	MS3_08446.1 transcript=MS3_08446.1 gene=MS3_08446	22.6063	86.32	50.53	883.205	Deamidation of N(N60); Oxidation of M(M107)	Deamidation of N(1); Oxidation of M(1)	Deamidation of N (N178-{N178 N179}), Oxidation of M (M27-{M20 M27})	Deamidation of N (1), Oxidation of M (1)	15	27	27	15	27	15	99	213	100	Confident
46	MS3_08450.1 transcript=MS3_08450.1 gene=MS3_08450	57.6987	79.59	29.59	60.1492	Oxidation of M(M165)	Oxidation of M(1)	Deamidation of N (N210-{Q206 N207 N210})	Deamidation of N (1)	13	20	20	13	20	13	24	37	100	Confident
275	MS3_08460.1 transcript=MS3_08460.1 gene=MS3_08460	20.9157	70.27	40.54	482.556	Deamidation of N(N19, N121)	Deamidation of N(2)	Deamidation of N (N141-{Q137 N141})	Deamidation of N (1)	11	17	15	10	15	10	56	71	100	Confident
407	MS3_08479.1 transcript=MS3_08479.1 gene=MS3_08479	50.8753	78.49	19.78	80.0169					9	15	15	9	15	9	26	40	100	Confident
501	MS3_08503.1 transcript=MS3_08503.1 gene=MS3_08503	21.3771	69.19	22.16	60.4669					3	3	3	3	3	3	3	3	100	Confident
252	MS3_08569.1 transcript=MS3_08569.1 gene=MS3_08569	10.2432	100	39.33	332.043					3	3	2	2	2	2	15	17	100	Confident
172	MS3_08684.1 transcript=MS3_08684.1 gene=MS3_08684	51.8042	69.69	31.42	83.617					15	16	16	15	16	15	33	38	100	Confident
184	MS3_08689.1 transcript=MS3_08689.1 gene=MS3_08689	48.6466	71.98	14.58	35.1808					5	19	19	5	19	5	6	24	100	Confident
496	MS3_08696.1 transcript=MS3_08696.1 gene=MS3_08696	66.0731	74.58	3.7	12.8449					2	7	7	2	7	2	2	7	100	Confident
398	MS3_08723.1 transcript=MS3_08723.1 gene=MS3_08723	37.4509	82.78	45.62	305.866	Oxidation of M(M39)	Oxidation of M(1)	Deamidation of N (N150-{N147 N150})	Deamidation of N (1)	21	32	32	21	32	21	80	107	100	Confident
243	MS3_08725.1 transcript=MS3_08725.1 gene=MS3_08725	55.0692	75.55	29.46	57.4095			Deamidation of N (N164-{Q159 N161 N164 N165 N168})	Deamidation of N (1)	12	19	19	12	19	12	22	34	100	Confident
394	MS3_08884.1 transcript=MS3_08884.1 gene=MS3_08884	61.4679	75.19	16.1	46.5855	Oxidation of M(M157)	Oxidation of M(1)			8	10	10	8	10	8	13	19	100	Confident
312	MS3_08925.1 transcript=MS3_08925.1 gene=MS3_08925	56.0945	64.65	22.27	58.4744					9	14	14	9	14	9	16	22	100	Confident
42	MS3_08926.1 transcript=MS3_08926.1 gene=MS3_08926	61.1007	69.76	16.61	18.0824					6	19	19	6	19	6	6	19	100	Confident
33	MS3_08937.1 transcript=MS3_08937.1 gene=MS3_08937	62.0945	86.88	36.17	68.9734	Deamidation of N(N276); Oxidation of M(M423)	Deamidation of N(1); Oxidation of M(1)	Deamidation of N (N140-{N140 Q150})	Deamidation of N (1)	17	26	26	17	26	17	38	53	100	Confident
209	MS3_08945.1 transcript=MS3_08945.1 gene=MS3_08945	81.9063	62.62	13.79	24.7898					8	13	13	8	13	8	9	17	100	Confident
167	MS3_08954.1 transcript=MS3_08954.1 gene=MS3_08954	50.5615	83.15	5.83	13.6772					2	5	5	2	5	2	2	6	100	Confident
100	MS3_08999.1 transcript=MS3_08999.1 gene=MS3_08999	25.4111	61.43	18.83	47.0331					4	7	7	4	7	4	5	8	100	Confident
440	MS3_09070.1 transcript=MS3_09070.1 gene=MS3_09070	86.7179	78.18	13.35	20.1241					9	15	10	5	15	9	13	19	100	Confident
19	MS3_09076.1 transcript=MS3_09076.1 gene=MS3_09076	30.2964	61.94	9.7	54.97					2	6	6	2	6	2	3	8	100	Confident
113	MS3_09110.1 transcript=MS3_09110.1 gene=MS3_09110	18.0494	100	18.63	85.2205					3	4	3	2	3	2	5	7	100	Confident
85	MS3_09161.1 transcript=MS3_09161.1 gene=MS3_09161	25.5708	76.58	9.46	28.5249					2	6	6	2	6	2	2	6	100	Confident
497	MS3_09175.1 transcript=MS3_09175.1 gene=MS3_09175	34.0098	30.6	5.05	82.7783					2	5	5	2	5	2	5	10	100	Confident
58	MS3_09198.1 transcript=MS3_09198.1 gene=MS3_09198	23.6091	30.28	23.39	538.969	Deamidation of N(N156); Oxidation of M(M8)	Deamidation of N(1); Oxidation of M(1)			6	6	6	6	6	6	31	35	100	Confident
141	MS3_09207.1 transcript=MS3_09207.1 gene=MS3_09207	35.5697	68.93	24.27	168.441			Deamidation of N (N50-{N46 N50})	Deamidation of N (1)	6	11	11	6	11	6	19	37	100	Confident
261	MS3_09231.1 transcript=MS3_09231.1 gene=MS3_09231	41.4313	66.22	5.32	20.9687					2	4	4	2	4	2	3	4	100	Confident
502	MS3_09253.1 transcript=MS3_09253.1 gene=MS3_09253	24.5087	58.8	22.69	142.112					5	8	8	5	8	5	9	15	100	Confident
147	MS3_09305.1 transcript=MS3_09305.1 gene=MS3_09305	21.2974	62.5	16.15	62.2993					3	5	5	3	5	3	4	7	100	Confident
199	MS3_09434.1 transcript=MS3_09434.1 gene=MS3_09434	13.5171	80.33	17.21	51.9061					2	5	5	2	5	2	2	5	100	Confident
475	MS3_09439.1 transcript=MS3_09439.1 gene=MS3_09439	19.2727	100	14.11	38.8499					2	2	2	2	2	2	2	2	100	Confident
231	MS3_09456.1 transcript=MS3_09456.1 gene=MS3_09456	235.192	51.28	3.68	7.55353					7	26	26	7	26	7	8	33	100	Confident
469	MS3_09549.1 transcript=MS3_09549.1 gene=MS3_09549	74.9849	79.4	10.68	20.9683					6	16	11	3	16	6	8	25	100	Confident
321	MS3_09593.1 transcript=MS3_09593.1 gene=MS3_09593	14.4977	100	23.08	81.1864					3	5	4	2	5	3	6	10	100	Confident
472	MS3_09620.1 transcript=MS3_09620.1 gene=MS3_09620	16.4393	100	37.41	125.406					4	7	5	3	7	4	7	10	100	Confident
323	MS3_09640.1 transcript=MS3_09640.1 gene=MS3_09640	234.628	89.6	7	9.39979					12	72	71	12	71	12	15	81	100	Confident
473	MS3_09652.1 transcript=MS3_09652.1 gene=MS3_09652	24.5224	67.83	17.39	67.1992			Deamidation of Q (Q89-{Q89 Q101})	Deamidation of Q (1)	3	3	3	3	3	3	4	4	100	Confident
170	MS3_09658.1 transcript=MS3_09658.1 gene=MS3_09658	80.5319	86.34	6.21	11.1608					4	16	9	2	16	4	4	19	100	Confident
470	MS3_09779.1 transcript=MS3_09779.1 gene=MS3_09779	38.6959	77.06	35.59	199.865	Oxidation of M(M126)	Oxidation of M(1)	Deamidation of N (N316-{N310 N316})	Deamidation of N (1)	19	26	6	4	6	4	91	124	100	Confident
200	MS3_09846.1 transcript=MS3_09846.1 gene=MS3_09846	60.1539	69.22	4.4	36.2377					2	12	12	2	12	2	6	18	100	Confident
426	MS3_09876.1 transcript=MS3_09876.1 gene=MS3_09876	47.3658	49.76	4.88	25.4319	Deamidation of N(N190)	Deamidation of N(1)			2	6	6	2	6	2	3	7	100	Confident
217	MS3_09914.1 transcript=MS3_09914.1 gene=MS3_09914	68.9857	66.94	14.26	35.1808					7	14	13	6	14	7	12	25	100	Confident
160	MS3_09920.1 transcript=MS3_09920.1 gene=MS3_09920	125.596	71.92	13.32	54.6609	Deamidation of N(N621)	Deamidation of N(1)	Deamidation of N (N86-{N86 Q89})	Deamidation of N (1)	13	35	35	13	35	13	37	64	100	Confident
320	MS3_09958.1 transcript=MS3_09958.1 gene=MS3_09958	36.1338	100	12.23	37.4967					3	5	5	3	5	3	4	6	100	Confident
154	MS3_09994.1 transcript=MS3_09994.1 gene=MS3_09994	63.1366	54.61	22.96	51.5916			Deamidation of N (N138-{N135 N138}, N333-{Q331 N333})	Deamidation of N (2)	12	15	10	7	15	12	21	27	100	Confident
345	MS3_10043.1 transcript=MS3_10043.1 gene=MS3_10043	12.1108	76.7	45.63	177.612					4	5	5	4	5	4	9	10	100	Confident
277	MS3_10049.1 transcript=MS3_10049.1 gene=MS3_10049	41.5283	61.54	6.32	19.0166					2	2	2	2	2	2	2	2	99.4	Confident
196	MS3_10085.1 transcript=MS3_10085.1 gene=MS3_10085	11.8172	100	22.64	99.5682					2	2	2	2	2	2	3	3	100	Confident
427	MS3_10141.1 transcript=MS3_10141.1 gene=MS3_10141	36.5556	71.01	72.49	253.364	Deamidation of N(N9, N226); Oxidation of M(M131, M145, M176, M204, M332)	Deamidation of N(2); Oxidation of M(5)	Deamidation of N (N305-{N305 N307})	Deamidation of N (1)	31	48	48	31	48	31	104	158	100	Confident
419	MS3_10193.1 transcript=MS3_10193.1 gene=MS3_10193	23.7268	100	31.46	81.593					5	6	6	5	6	5	8	11	100	Confident
352	MS3_10209.1 transcript=MS3_10209.1 gene=MS3_10209	37.9608	66.18	34.12	44.125	Oxidation of M(M112, M115)	Oxidation of M(2)			8	9	4	3	4	3	12	13	100	Confident
120	MS3_10379.1 transcript=MS3_10379.1 gene=MS3_10379	147.161	42.71	4.93	13.7599					4	6	6	4	6	4	5	9	100	Confident
301	MS3_10385.1 transcript=MS3_10385.1 gene=MS3_10385	42.1043	72.58	23.66	73.2789	Deamidation of Q(Q90, Q165)	Deamidation of Q(2)	Deamidation of N (N233-{N233})	Deamidation of N (1)	10	16	16	10	16	10	17	28	100	Confident
350	MS3_10478.1 transcript=MS3_10478.1 gene=MS3_10478	50.2755	95.12	20.84	41.3544					8	12	12	8	12	8	13	21	100	Confident
314	MS3_10510.1 transcript=MS3_10510.1 gene=MS3_10510	32.7511	61.13	29.9	214.203	Oxidation of M(M133)	Oxidation of M(1)			9	15	15	9	15	9	29	40	100	Confident
293	MS3_10572.1 transcript=MS3_10572.1 gene=MS3_10572	56.4453	79.81	26.15	38.2149					12	19	18	11	18	11	16	30	100	Confident
187	MS3_10590.1 transcript=MS3_10590.1 gene=MS3_10590	64.6914	41.37	2.74	19.6663					2	6	6	2	6	2	2	8	99.3976	Confident
331	MS3_10701.1 transcript=MS3_10701.1 gene=MS3_10701	10.4983	73.68	27.37	66.6583					2	2	2	2	2	2	2	4	100	Confident
224	MS3_10713.1 transcript=MS3_10713.1 gene=MS3_10713	71.2771	69.14	12.35	53.0261			Deamidation of N (N52-{N52 Q54 N56})	Deamidation of N (1)	8	16	12	4	12	4	30	45	100	Confident
288	MS3_10721.1 transcript=MS3_10721.1 gene=MS3_10721	40.122	81.27	11.02	29.8142					4	5	5	4	5	4	4	5	99.5951	Confident
177	MS3_10736.1 transcript=MS3_10736.1 gene=MS3_10736	21.1238	100	16.32	33.3291	Oxidation of M(M84)	Oxidation of M(1)			2	5	5	2	5	2	3	5	100	Confident
11	MS3_10751.1 transcript=MS3_10751.1 gene=MS3_10751	26.4751	52.5	11.25	31.9825					2	3	3	2	3	2	2	3	100	Confident
28	MS3_10753.1 transcript=MS3_10753.1 gene=MS3_10753	20.3847	73.91	25	97.5119	Oxidation of M(M83)	Oxidation of M(1)			4	4	4	4	4	4	10	13	100	Confident
262	MS3_10772.1 transcript=MS3_10772.1 gene=MS3_10772	54.6944	52.01	18.82	35.9414					6	8	8	6	8	6	8	11	100	Confident
402	MS3_10847.1 transcript=MS3_10847.1 gene=MS3_10847	13.5665	100	36.07	362.189	Oxidation of M(M56, M59)	Oxidation of M(2)			4	13	10	3	13	4	18	43	100	Confident
503	MS3_10931.1 transcript=MS3_10931.1 gene=MS3_10931	40.1522	54.06	17.65	65.0679					4	8	8	4	8	4	10	19	100	Confident
379	MS3_10998.1 transcript=MS3_10998.1 gene=MS3_10998	16.9335	100	37.58	149.695					5	6	6	5	6	5	9	13	100	Confident
182	MS3_11054.1 transcript=MS3_11054.1 gene=MS3_11054	26.8373	60.25	10.66	32.1449					2	3	3	2	3	2	2	3	100	Confident
1	MS3_11059.1 transcript=MS3_11059.1 gene=MS3_11059	31.9562	68.44	43.26	211.387	Deamidation of N(N41); Oxidation of M(M66, M88)	Deamidation of N(1); Oxidation of M(2)	Deamidation of N (N202-{N202 N205}), Deamidation of Q (Q149-{N144 N145 Q149})	Deamidation of N (1), Deamidation of Q (1)	17	25	21	13	21	13	47	65	100	Confident
94	MS3_11139.1 transcript=MS3_11139.1 gene=MS3_11139	15.2597	76.64	27.74	77.0626			Deamidation of N (N52-{N52 Q61})	Deamidation of N (1)	4	5	2	2	2	2	4	6	100	Confident
7	MS3_11226.1 transcript=MS3_11226.1 gene=MS3_11226	44.3267	74.05	25.19	64.5556	Deamidation of N(N178)	Deamidation of N(1)			7	12	12	7	12	7	13	17	100	Confident
317	MS3_11229.1 transcript=MS3_11229.1 gene=MS3_11229	6.9087	100	65.57	680.546					3	3	3	3	3	3	15	20	100	Confident
162	MS3_11280.1 transcript=MS3_11280.1 gene=MS3_11280	32.4888	70.92	13.83	93.3425					5	7	7	5	7	5	11	16	100	Confident
166	MS3_11293.1 transcript=MS3_11293.1 gene=MS3_11293	30.2487	82.18	53.82	456.272	Oxidation of M(M85)	Oxidation of M(1)	Deamidation of N (N29-{N29 Q31 N33}, N149-{N149 Q152})	Deamidation of N (2)	15	21	16	10	16	10	108	128	100	Confident
39	MS3_11386.1 transcript=MS3_11386.1 gene=MS3_11386	17.364	84.62	37.82	96.9726					4	4	4	4	4	4	6	8	100	Confident
96	MS3_11411.1 transcript=MS3_11411.1 gene=MS3_11411	40.7258	59.25	46.92	209.054	Deamidation of N(N239); Oxidation of M(M283, M349, M353)	Deamidation of N(1); Oxidation of M(3)	Deamidation of N (N89-{Q85 N89}), Deamidation of Q (Q158-{Q158 Q160 N168 Q169 Q175})	Deamidation of N (1), Deamidation of Q (1)	20	25	24	19	25	20	82	98	100	Confident
8	MS3_11544.1 transcript=MS3_11544.1 gene=MS3_11544	14.7466	100	28.35	88.6445	Oxidation of M(M117)	Oxidation of M(1)			3	3	3	3	3	3	5	5	100	Confident
129	Sh-TSP2-2008	23.8745	38.81	26.48	6781.24	Deamidation of Q(Q140)	Deamidation of Q(1)			13	21	21	13	21	13	214	274	100	Confident
