## Supplementary Table 1 for "*Schistosoma haematobium* extracellular vesicle proteins confer protection in a heterologous model of schistosomiasis"

### Sheet: Sheet1
Supplementary Table 1. Density, protein concentration, particle concentration, purity and size of MVs and the different samples of ELVs obtained after iodixanol gradient.
ELV Fractions and MVs pellet	Density (g/ml)	Protein concentration (µg /ml)	Particle concentration (particles/ml)	Purity of vesicles (particles/µg)	Size
1	1039	5.29	22600000	4.27221e+06	190 nm ± 27.2
2	1.04	1.6	53100000	33187500	216 nm ± 14.4
3	1.05	1.8	69600000	3.86667e+07	135 nm ± 19.3
4	1.06	3.4	3720000	1.09412e+06	150 nm ± 29.9
5	1.07	3.29	97300000	2.95745e+07	183 nm ± 51.8
6	1.08	8.4	190000000	2.2619e+07	181nm ± 46.4
7	1.08	8.09	185000000	2.28677e+07	208 nm ± 39.7
8	1.13	8.69	89100000	1.02532e+07	185 nm ± 28.7
9	1.16	11.64	206000000	1.76976e+07	232 nm ± 41.2
10	1.24	18.86	153000000	8.11241e+06	342 nm ±113.9
11	1.29	25.35	62000000	2.44576e+06	310nm ± 103.2
12	1.4	23.35	10200000	436831	233 nm ± 77.5
MVs pellet	-	18	14800000	822222	247 nm ± 40.7
